# General factors of white matter microstructure from DTI and NODDI in the developing brain

**DOI:** 10.1101/2021.11.29.470344

**Authors:** Kadi Vaher, Paola Galdi, Manuel Blesa Cabez, Gemma Sullivan, David Q Stoye, Alan J Quigley, Michael J Thrippleton, Debby Bogaert, Mark E Bastin, Simon R Cox, James P Boardman

## Abstract

Preterm birth is closely associated with diffuse white matter dysmaturation inferred from diffusion MRI and neurocognitive impairment in childhood. Diffusion tensor imaging (DTI) and neurite orientation dispersion and density imaging (NODDI) are distinct dMRI modalities, yet metrics derived from these two methods share variance across tracts. This raises the hypothesis that dimensionality reduction approaches may provide efficient whole-brain estimates of white matter microstructure that capture (dys)maturational processes. To investigate the optimal model for accurate classification of generalised white matter dysmaturation in preterm infants we assessed variation in DTI and NODDI metrics across 16 major white matter tracts using principal component analysis and structural equation modelling, in 79 term and 141 preterm infants at term equivalent age. We used logistic regression models to evaluate performances of single-metric and multimodality general factor frameworks for efficient classification of preterm infants based on variation in white matter microstructure. Single-metric general factors from DTI and NODDI capture substantial shared variance (41.8-72.5%) across 16 white matter tracts, and two multimodality factors captured 93.9% of variance shared between DTI and NODDI metrics themselves. General factors associate with preterm birth and a single model that includes all seven DTI and NODDI metrics provides the most accurate prediction of microstructural variations associated with preterm birth. This suggests that despite global covariance of dMRI metrics in neonates, each metric represents information about specific (and additive) aspects of the underlying microstructure that differ in preterm compared to term subjects.

**Highlights:**

- We measured variation of 7 DTI and NODDI metrics across 16 major tracts
- General factors for DTI and NODDI capture substantial shared variance across tracts
- General factors also capture substantial shared variance between DTI and NODDI
- Single-metric and multimodality factors associate with gestational age at birth
- The best preterm prediction model contains all 7 single-metric g-factors
