## Supplementary Tables for "General factors of white matter microstructure from DTI and NODDI in the developing brain"

### Sheet: STable1
Supplementary Table 1. ROI placement for tract segmentation
Tract	First ROI	Second ROI	Exclusion ROI
CC genu	A coronal plane at the middle point between the anterior tip of frontal lobe and the anterior edge of the genu of the corpus callosum is selected using the mid-sagittal plane; the intense FA region in the left frontal lobe is drawn as the ROI	A mirror image of the first ROI is drawn in the right hemisphere on the same plane	To exclude fibres projecting posteriorly, an exclusion ROI is drawn encompassing the entire coronal slice at the middle of corpus callosum identified using the mid-sagittal plane
CC splenium	A coronal plane at the level of the posterior edge of the cerebellum and at the posterior edge of the parietooccipital sulcus is selected using the mid-sagittal plane; the intense FA region in the left occipital lobe is drawn as the ROI	A mirror image of the first ROI is drawn in the right hemisphere on the same plane	N/A
CST	An axial plane at the level of the decussation of the superior cerebellar peduncle is selected; a ROI is drawn to include the CST	An axial plane at the level of centrum semiovale is selected; a ROI is drawn to include the primary motor cortex	Exclusion ROIs are drawn to exclude all projections to the cerebellum and the other hemisphere
IFOF	A coronal plane at the middle of the posterior edge of the cingulum and the posterior edge of the parietooccipital sulcus is selected; the ROI is drawn to include the occipital lobe	A coronal plane at the level of the genu of corpus callosum is selected using the mid-sagittal plane; the entire hemisphere is drawn as the ROI	N/A
ILF	A coronal plane at the posterior edge of the cingulum is selected; the entire hemisphere is drawn as the ROI	The most posterior coronal plane in which the temporal lobe is not connected to the frontal lobe is selected; the ROI includes the entire temporal lobe	Exclusion ROIs are drawn to exclude fibres projecting to the frontal and temporal lobes or to the thalamus
AF	At the lowest axial level in which the fornix can be identified as a single intense structure, at the middle of the posterior limb of the internal capsule a coronal slice is selected; the ROI is drawn to include the entire frontal lobe	A coronal slice at the middle of the splenium of the corpus callosum is selected using the mid-sagittal plane; ROI is drawn to include the projections along the superior longitudinal fasciculus	N/A
UNC	The most posterior coronal plane in which the temporal lobe is not connected to the frontal lobe is selected; the ROI includes the entire temporal lobe	At the same coronal plane, the ROI is drawn to include projections to the frontal lobe	Exclusion ROIs are drawn to exclude fibres projecting posteriorly, laterally to the external capsule and to the other hemisphere
CCG	The coronal plane at the middle of splenium of the corpus callosum is selected using the mid-sagittal slice; the ROI is drawn to include the cingulum	A coronal plane at the middle of the genu of corpus callosum is selected using the mid-sagittal slice; the ROI is drawn to include the cingulum	Exclusion ROI is drawn to exclude all projections to the other hemisphere
ATR	A coronal slice at the middle of genu of corpus callosum is selected using the mid-sagittal slice; the ROI is drawn to include the anterior limb of the internal capsule	A coronal slice at the anterior edge of the pons is selected using the mid-sagittal slice; the ROI is drawn to include the thalamus	Exclusion ROIs are drawn to exclude projections to the spinal cord, temporal lobe, and posteriorly towards the back of the brain
CC genu = corpus callosum genu/forceps minor, CC splenium = corpus callosum splenium/forceps major, CST = corticospinal tract, IFOF = inferior fronto-occipital fasciculus, ILF = inferior longitudinal fasciculus, AF = arcuate fasciculus, UNC = uncinate fasciculus, CCG = cingulum cingulate gyrus, ATR = anterior thalamic radiation, ROI = region of interest.

### Sheet: STable2
Supplementary Table 2. Tact-averaged diffusion MRI parameter values for each of the 16 tracts for the term and preterm neonates alongside with statistical analyses for term vs preterm group comparison and correlation with GA at birth. Reported p-values were adjusted for the false discovery rate (FDR) using the Benjamini-Hochberg procedure within each dMRI measure separately. Statistical analyses …
Tract	FA				MD (×10-3 mm2/s)				AD (×10-3 mm2/s)				RD (×10-3 mm2/s)				NDI				ODI				ISO
	Term	Preterm	Group comparison	Correlation with GA at birth	Term	Preterm	Group comparison	Correlation with GA at birth	Term	Preterm	Group comparison	Correlation with GA at birth	Term	Preterm	Group comparison	Correlation with GA at birth	Term	Preterm	Group comparison	Correlation with GA at birth	Term	Preterm	Group comparison	Correlation with GA at birth	Term	Preterm	Group comparison	Correlation with GA at birth
AF left	0.218 [0.154, 0.281]	0.199 [0.136, 0.332]	u=7012, p=3.41e-03*	rho=0.18, p=1.01e-02*	1.428 [1.285, 1.682]	1.496 [1.239, 1.781]	t=-3.964, p=2.12e-04*	rho=-0.24, p=5.58e-04*	1.746 [1.603, 1.957]	1.8 [1.624, 2.029]	t=-3.702, p=9.22e-04*	rho=-0.23, p=1.47e-03*	1.268 [1.111, 1.534]	1.344 [0.999, 1.657]	t=-3.905, p=2.13e-04*	rho=-0.24, p=7.29e-04*	0.052 [0.028, 0.09]	0.045 [0.025, 0.124]	u=5801, p=7.90e-01	rho=0.037, p=7.14e-01	0.242 [0.114, 0.347]	0.232 [0.065, 0.328]	u=6929, p=1.08e-02*	rho=0.18, p=5.51e-02	0.086 [0.028, 0.276]	0.131 [0.034, 0.354]	u=3513, p=1.76e-05*	rho=-0.28, p=1.31e-04*
AF right	0.233 [0.153, 0.281]	0.216 [0.147, 0.301]	u=6837, p=1.03e-02*	rho=0.19, p=8.60e-03*	1.371 [1.255, 1.615]	1.439 [1.208, 1.674]	u=3547, p=2.14e-05*	rho=-0.28, p=9.25e-05*	1.693 [1.55, 1.95]	1.751 [1.576, 1.937]	u=3620, p=6.72e-05*	rho=-0.26, p=6.67e-04*	1.211 [1.073, 1.488]	1.281 [1.024, 1.537]	u=3741, p=1.09e-04*	rho=-0.25, p=2.86e-04*	0.067 [0.038, 0.101]	0.054 [0.028, 0.124]	u=7202, p=5.02e-03*	rho=0.21, p=1.19e-02*	0.189 [0.092, 0.294]	0.226 [0.087, 0.341]	t=-3.241, p=7.68e-03*	rho=-0.14, p=2.33e-01	0.068 [0.023, 0.231]	0.097 [0.028, 0.284]	u=3796, p=1.61e-04*	rho=-0.25, p=4.85e-04*
ATR left	0.281 [0.239, 0.327]	0.273 [0.229, 0.348]	t=-0.23, p=8.19e-01	rho=-0.025, p=7.14e-01	1.167 [1.081, 1.312]	1.192 [1.023, 1.335]	t=0.381, p=7.04e-01	rho=0.025, p=7.14e-01	1.53 [1.436, 1.654]	1.551 [1.42, 1.682]	t=0.474, p=6.36e-01	rho=0.016, p=8.13e-01	0.985 [0.897, 1.148]	1.013 [0.819, 1.165]	u=5592, p=9.61e-01	rho=0.001, p=9.87e-01	0.145 [0.103, 0.183]	0.137 [0.088, 0.214]	t=-1.447, p=3.43e-01	rho=-0.1, p=3.76e-01	0.129 [0.102, 0.156]	0.129 [0.092, 0.192]	t=-0.175, p=9.77e-01	rho=0.017, p=9.17e-01	0.028 [0.006, 0.083]	0.037 [0.01, 0.1]	u=4901, p=1.49e-01	rho=-0.11, p=1.14e-01
ATR right	0.269 [0.214, 0.31]	0.268 [0.189, 0.325]	u=4804, p=1.46e-01	rho=-0.19, p=8.60e-03*	1.17 [1.074, 1.336]	1.183 [1.066, 1.301]	u=6118, p=2.58e-01	rho=0.14, p=5.57e-02	1.518 [1.44, 1.641]	1.532 [1.41, 1.65]	t=1.007, p=3.36e-01	rho=0.07, p=4.12e-01	0.996 [0.894, 1.177]	1.009 [0.898, 1.134]	u=6110, p=2.87e-01	rho=0.15, p=3.85e-02*	0.144 [0.105, 0.179]	0.139 [0.092, 0.192]	t=-2.929, p=2.06e-02*	rho=-0.24, p=3.96e-03*	0.136 [0.104, 0.186]	0.135 [0.096, 0.207]	u=5688, p=9.77e-01	rho=0.081, p=4.30e-01	0.03 [0.006, 0.099]	0.034 [0.005, 0.081]	u=5044, p=2.46e-01	rho=-0.05, p=4.63e-01
CC genu	0.311 [0.253, 0.356]	0.281 [0.216, 0.353]	u=8133, p=1.22e-07*	rho=0.44, p=9.34e-11*	1.415 [1.264, 1.65]	1.534 [1.331, 1.753]	t=-9.555, p=2.06e-16*	rho=-0.55, p=1.73e-17*	1.907 [1.735, 2.118]	2.005 [1.671, 2.172]	u=2114, p=3.81e-13*	rho=-0.45, p=6.53e-11*	1.17 [1.013, 1.416]	1.297 [1.06, 1.558]	t=-9.461, p=4.03e-16*	rho=-0.57, p=5.09e-19*	0.126 [0.08, 0.173]	0.122 [0.079, 0.172]	t=-1.032, p=4.86e-01	rho=-0.029, p=7.14e-01	0.149 [0.079, 0.194]	0.151 [0.084, 0.245]	t=-0.051, p=9.77e-01	rho=-0.011, p=9.17e-01	0.157 [0.079, 0.314]	0.235 [0.093, 0.396]	u=2012, p=6.48e-14*	rho=-0.5, p=5.50e-14*
CC splenium	0.342 [0.27, 0.406]	0.312 [0.181, 0.407]	u=7401, p=2.12e-04*	rho=0.36, p=3.66e-07*	1.405 [1.309, 1.602]	1.482 [1.339, 1.643]	u=2849, p=1.53e-08*	rho=-0.38, p=3.35e-08*	1.945 [1.786, 2.208]	1.988 [1.676, 2.172]	t=-2.355, p=3.14e-02*	rho=-0.095, p=2.81e-01	1.134 [1.014, 1.298]	1.229 [1.065, 1.412]	t=-7.257, p=7.14e-11*	rho=-0.45, p=1.11e-11*	0.176 [0.112, 0.23]	0.164 [0.071, 0.236]	t=1.362, p=3.50e-01	rho=0.18, p=1.90e-02*	0.12 [0.074, 0.196]	0.139 [0.083, 0.253]	u=4109, p=7.68e-03*	rho=-0.25, p=3.58e-03*	0.191 [0.119, 0.314]	0.225 [0.131, 0.321]	t=-4.375, p=4.20e-05*	rho=-0.22, p=1.56e-03*
CCG left	0.265 [0.219, 0.307]	0.262 [0.208, 0.345]	u=4947, p=2.27e-01	rho=-0.049, p=5.33e-01	1.287 [1.215, 1.418]	1.303 [1.177, 1.436]	u=4961, p=2.20e-01	rho=-0.033, p=7.13e-01	1.661 [1.562, 1.815]	1.677 [1.541, 1.823]	u=4740, p=8.27e-02	rho=-0.037, p=6.22e-01	1.099 [1.012, 1.226]	1.116 [0.95, 1.26]	t=-0.541, p=6.28e-01	rho=-0.009, p=9.49e-01	0.096 [0.063, 0.132]	0.092 [0.057, 0.155]	t=-0.466, p=7.90e-01	rho=-0.084, p=3.84e-01	0.152 [0.086, 0.229]	0.161 [0.077, 0.247]	t=0.028, p=9.77e-01	rho=0.057, p=6.18e-01	0.047 [0.02, 0.105]	0.054 [0.022, 0.126]	u=4525, p=2.42e-02*	rho=-0.11, p=1.06e-01
CCG right	0.232 [0.192, 0.271]	0.227 [0.177, 0.269]	t=0.37, p=8.05e-01	rho=-0.029, p=7.14e-01	1.293 [1.214, 1.431]	1.316 [1.167, 1.475]	u=4684, p=6.76e-02	rho=-0.092, p=2.29e-01	1.616 [1.511, 1.739]	1.637 [1.497, 1.76]	u=4576, p=4.13e-02*	rho=-0.11, p=2.30e-01	1.132 [1.045, 1.281]	1.155 [0.998, 1.327]	t=-1.63, p=1.40e-01	rho=-0.074, p=3.65e-01	0.086 [0.049, 0.114]	0.081 [0.046, 0.138]	t=-0.389, p=7.98e-01	rho=-0.041, p=7.14e-01	0.179 [0.096, 0.272]	0.196 [0.111, 0.282]	t=-1.384, p=3.84e-01	rho=-0.04, p=6.89e-01	0.039 [0.012, 0.085]	0.049 [0.017, 0.132]	u=3972, p=6.72e-04*	rho=-0.21, p=3.19e-03*
CST left	0.346 [0.297, 0.39]	0.336 [0.267, 0.406]	t=-0.773, p=5.43e-01	rho=-0.16, p=3.10e-02*	1.187 [1.113, 1.362]	1.215 [1.099, 1.432]	u=5217, p=4.66e-01	rho=0.029, p=7.14e-01	1.648 [1.538, 1.808]	1.667 [1.545, 1.835]	u=4967, p=2.10e-01	rho=-0.044, p=5.85e-01	0.955 [0.865, 1.135]	0.99 [0.845, 1.231]	u=5316, p=6.28e-01	rho=0.047, p=5.53e-01	0.201 [0.154, 0.238]	0.194 [0.131, 0.278]	t=-2.509, p=5.16e-02	rho=-0.19, p=1.90e-02*	0.095 [0.074, 0.135]	0.108 [0.073, 0.167]	t=-3.897, p=2.08e-03*	rho=-0.079, p=4.30e-01	0.09 [0.045, 0.161]	0.101 [0.05, 0.216]	u=4302, p=6.34e-03*	rho=-0.14, p=4.23e-02*
CST right	0.343 [0.308, 0.383]	0.333 [0.284, 0.414]	t=-0.312, p=8.05e-01	rho=-0.059, p=4.73e-01	1.184 [1.122, 1.294]	1.213 [1.09, 1.365]	t=-2.153, p=4.73e-02*	rho=-0.061, p=4.48e-01	1.64 [1.554, 1.738]	1.66 [1.529, 1.825]	u=4630, p=5.09e-02	rho=-0.065, p=4.20e-01	0.955 [0.875, 1.08]	0.99 [0.836, 1.139]	t=-2.158, p=4.67e-02*	rho=-0.056, p=5.02e-01	0.199 [0.166, 0.237]	0.195 [0.151, 0.285]	t=-3.058, p=2.02e-02*	rho=-0.23, p=3.96e-03*	0.099 [0.08, 0.126]	0.11 [0.079, 0.153]	u=4245, p=1.11e-02*	rho=-0.1, p=4.30e-01	0.088 [0.053, 0.143]	0.099 [0.035, 0.204]	u=3983, p=6.72e-04*	rho=-0.18, p=1.09e-02*
IFOF left	0.262 [0.216, 0.309]	0.246 [0.17, 0.336]	u=6269, p=1.79e-01	rho=0.12, p=9.95e-02	1.351 [1.236, 1.584]	1.424 [1.235, 1.631]	u=3348, p=3.76e-06*	rho=-0.32, p=5.55e-06*	1.727 [1.61, 1.959]	1.791 [1.62, 1.968]	u=3256, p=2.62e-06*	rho=-0.33, p=3.14e-06*	1.164 [1.04, 1.401]	1.24 [1.009, 1.458]	u=3473, p=9.87e-06*	rho=-0.3, p=1.70e-05*	0.091 [0.065, 0.132]	0.085 [0.058, 0.166]	u=5038, p=4.28e-01	rho=-0.078, p=4.00e-01	0.152 [0.088, 0.206]	0.164 [0.073, 0.228]	t=0.595, p=8.85e-01	rho=0.087, p=4.30e-01	0.086 [0.034, 0.216]	0.128 [0.036, 0.262]	u=2972, p=7.86e-08*	rho=-0.38, p=3.99e-08*
IFOF right	0.269 [0.232, 0.301]	0.253 [0.18, 0.327]	u=6792, p=1.24e-02*	rho=0.19, p=8.60e-03*	1.352 [1.237, 1.531]	1.417 [1.247, 1.586]	t=-4.497, p=2.83e-05*	rho=-0.28, p=8.67e-05*	1.741 [1.634, 1.922]	1.794 [1.633, 1.976]	t=-3.552, p=1.32e-03*	rho=-0.23, p=2.03e-03*	1.158 [1.034, 1.339]	1.229 [1.026, 1.418]	t=-4.796, p=9.87e-06*	rho=-0.29, p=3.33e-05*	0.102 [0.068, 0.136]	0.095 [0.062, 0.173]	u=5285, p=7.72e-01	rho=-0.033, p=7.14e-01	0.139 [0.082, 0.201]	0.152 [0.086, 0.22]	u=5690, p=9.77e-01	rho=0.007, p=9.17e-01	0.098 [0.043, 0.195]	0.134 [0.052, 0.244]	u=3571, p=2.35e-05*	rho=-0.27, p=1.57e-04*
ILF left	0.258 [0.202, 0.305]	0.233 [0.159, 0.339]	t=3.742, p=7.74e-04*	rho=0.26, p=2.43e-04*	1.42 [1.276, 1.676]	1.511 [1.312, 1.75]	u=3310, p=3.26e-06*	rho=-0.31, p=1.60e-05*	1.816 [1.701, 2.047]	1.889 [1.665, 2.11]	t=-4.589, p=4.26e-05*	rho=-0.24, p=1.00e-03*	1.222 [1.067, 1.491]	1.323 [1.079, 1.6]	u=3300, p=2.18e-06*	rho=-0.31, p=1.35e-05*	0.089 [0.054, 0.135]	0.084 [0.046, 0.172]	u=5456, p=8.57e-01	rho=0.001, p=9.87e-01	0.168 [0.082, 0.278]	0.188 [0.062, 0.308]	t=-0.673, p=8.85e-01	rho=-0.079, p=4.30e-01	0.125 [0.057, 0.262]	0.179 [0.042, 0.343]	u=3528, p=1.76e-05*	rho=-0.27, p=1.60e-04*
ILF right	0.273 [0.218, 0.311]	0.252 [0.161, 0.352]	u=7009, p=3.41e-03*	rho=0.26, p=2.43e-04*	1.404 [1.27, 1.589]	1.477 [1.283, 1.733]	u=3882, p=3.48e-04*	rho=-0.24, p=5.58e-04*	1.821 [1.704, 1.995]	1.878 [1.657, 2.067]	t=-3.253, p=3.11e-03*	rho=-0.17, p=2.40e-02*	1.197 [1.052, 1.386]	1.278 [1.033, 1.587]	u=3784, p=1.44e-04*	rho=-0.27, p=1.21e-04*	0.098 [0.058, 0.143]	0.092 [0.053, 0.173]	u=5622, p=9.09e-01	rho=0.029, p=7.14e-01	0.148 [0.073, 0.25]	0.166 [0.062, 0.267]	t=-0.3, p=9.77e-01	rho=-0.048, p=6.35e-01	0.128 [0.062, 0.239]	0.168 [0.057, 0.351]	u=4032, p=9.20e-04*	rho=-0.21, p=2.37e-03*
UNC left	0.229 [0.177, 0.269]	0.209 [0.168, 0.287]	t=4.6, p=4.28e-05*	rho=0.3, p=2.50e-05*	1.296 [1.179, 1.479]	1.351 [1.159, 1.492]	t=-3.616, p=6.42e-04*	rho=-0.16, p=2.38e-02*	1.609 [1.518, 1.746]	1.647 [1.513, 1.762]	t=-2.368, p=3.14e-02*	rho=-0.069, p=4.12e-01	1.138 [1.01, 1.339]	1.204 [0.974, 1.357]	t=-4.28, p=7.36e-05*	rho=-0.21, p=2.61e-03*	0.083 [0.051, 0.119]	0.072 [0.043, 0.135]	t=1.669, p=2.59e-01	rho=0.086, p=3.84e-01	0.172 [0.108, 0.221]	0.192 [0.11, 0.291]	u=5086, p=5.72e-01	rho=-0.054, p=6.18e-01	0.037 [0.008, 0.126]	0.063 [0.013, 0.128]	u=3394, p=6.28e-06*	rho=-0.23, p=1.33e-03*
UNC right	0.221 [0.186, 0.252]	0.2 [0.16, 0.268]	u=8187, p=1.21e-07*	rho=0.33, p=2.30e-06*	1.303 [1.191, 1.435]	1.361 [1.181, 1.496]	t=-4.715, p=1.61e-05*	rho=-0.19, p=7.56e-03*	1.61 [1.52, 1.709]	1.646 [1.529, 1.741]	t=-2.817, p=1.09e-02*	rho=-0.08, p=3.84e-01	1.15 [1.034, 1.295]	1.219 [1.012, 1.374]	t=-5.547, p=5.92e-07*	rho=-0.25, p=2.86e-04*	0.082 [0.052, 0.114]	0.072 [0.049, 0.128]	u=6560, p=9.22e-02	rho=0.085, p=3.84e-01	0.178 [0.111, 0.258]	0.2 [0.117, 0.266]	t=-2.753, p=1.80e-02*	rho=-0.11, p=4.30e-01	0.042 [0.012, 0.11]	0.07 [0.021, 0.16]	u=3181, p=7.20e-07*	rho=-0.25, p=4.83e-04*
CC genu = corpus callosum genu/forceps minor, CC splenium = corpus callosum splenium/forceps major, CST = corticospinal tract, IFOF = inferior fronto-occipital fasciculus, ILF = inferior longitudinal fasciculus, AF = arcuate fasciculus, UNC = uncinate fasciculus, CCG = cingulum cingulate gyrus, ATR = anterior thalamic radiation

### Sheet: STable3
Supplementary Table 3. CFA standardised factor loadings
Tract	FA	MD	AD	RD	NDI	ODI	ISO
AF_left	0.853416	0.838593	0.748721	0.859274	0.825526	0.381081	0.840556
AF_right	0.672144	0.79996	0.796042	0.785049	0.741057	0.635213	0.792561
ATR_left	0.722834	0.822372	0.71813	0.825281	0.890978	0.159484	0.78388
ATR_right	0.46688	0.733081	0.671124	0.695897	0.827035	0.0376431	0.684995
CC_genu	0.757297	0.840029	0.775196	0.846465	0.707521	0.144455	0.875332
CCG_left	0.534534	0.772498	0.673907	0.766648	0.759977	0.599391	0.671678
CCG_right	0.570259	0.801296	0.739954	0.788143	0.753312	0.577167	0.719254
CC_splenium	0.508353	0.79839	0.616964	0.7521	0.412274	0.615746	0.687174
CST_left	0.73306	0.80839	0.725385	0.812679	0.808105	0.481815	0.662093
CST_right	0.73654	0.807679	0.655546	0.821511	0.78483	0.532651	0.620054
IFOF_left	0.947618	0.933719	0.839306	0.949595	0.878894	0.884597	0.82178
IFOF_right	0.931794	0.882842	0.775162	0.905578	0.791437	0.886914	0.720963
ILF_left	0.891373	0.825383	0.688917	0.861274	0.622823	0.781071	0.648678
ILF_right	0.873788	0.818897	0.702638	0.849686	0.638532	0.821903	0.651325
UNC_left	0.880768	0.884878	0.819535	0.895659	0.912173	0.667575	0.838438
UNC_right	0.882002	0.900961	0.832602	0.909166	0.878322	0.699429	0.851207
Variance explained (%)	57.9042	68.3725	54.1685	69.2375	59.5266	37.1551	55.0942
CC genu = corpus callosum genu/forceps minor, CC splenium = corpus callosum splenium/forceps major, CST = corticospinal tract, IFOF = inferior fronto-occipital fasciculus, ILF = inferior longitudinal fasciculus, AF = arcuate fasciculus, UNC = uncinate fasciculus, CCG = cingulum cingulate gyrus, ATR = anterior thalamic radiation, FA = fractional anisotropy, MD = mean diffusivity, AD = axial diffus…

### Sheet: STable4
Supplementary Table 4. Fit statistics for one-factor models for each of the seven dMRI measures. All models included 16 tracts and include covariances between the left and right tracts measured bilaterally, the genu and splenium of the corpus callosum, and anatomically overlapping tracts (Dice Coefficient > 0.1 based on the dilated tracts in template: ILF and IFOF in the same hemisphere, IFOF and…
Metric	χ2	df	p	RMSEA	CFI	TLI	SRMR
FA	3849.76	120	<0.001	0.1	0.948	0.93	0.052
MD	5181.56	120	<0.001	0.125	0.94	0.918	0.045
AD	3604.91	120	<0.001	0.102	0.942	0.92	0.051
RD	5243.89	120	<0.001	0.119	0.947	0.927	0.044
NDI	4223.64	120	<0.001	0.104	0.949	0.931	0.061
ODI	2267.4	120	<0.001	0.11	0.891	0.852	0.098
ISO	3885.4	120	<0.001	0.111	0.937	0.914	0.059
IFOF = inferior fronto-occipital fasciculus, ILF = inferior longitudinal fasciculus, UNC = uncinate fasciculus, FA = fractional anisotropy, MD = mean diffusivity, AD = axial diffusivity, RD = radial diffusivity, NDI = neurite density index, ODI = orientation dispersion index, ISO = isotropic volume fraction, FA = fractional anisotropy, MD = mean diffusivity, AD = axial diffusivity, RD = radial di…

### Sheet: STable5
Supplementary Table 5. Correlations between g-factors derived using PCA and CFA
G-factor	Correlation (Peason's r)
gFA	0.991478
gMD	0.992111
gAD	0.992663
gRD	0.991797
gNDI	0.985441
gODI	0.983358
gISO	0.988023

### Sheet: STable6
Supplementary Table 6. Standardised parameter estimates for the structural equation models.
FA						MD						AD						RD						NDI						ODI						ISO
Common pathway model						Common pathway model						Common pathway model						Common pathway model						Common pathway model						Common pathway model						Common pathway model
	Factor loading		Regression coefficient	p-value			Factor loading		Regression coefficient	p-value			Factor loading		Regression coefficient	p-value			Factor loading		Regression coefficient	p-value			Factor loading		Regression coefficient	p-value			Factor loading		Regression coefficient	p-value			Factor loading		Regression coefficient	p-value
g-factor =~		g-factor ~				g-factor =~		g-factor ~				g-factor =~		g-factor ~				g-factor =~		g-factor ~				g-factor =~		g-factor ~				g-factor =~		g-factor ~				g-factor =~		g-factor ~
AF_left	0.843	GA birth	0.238	<0.001		AF_left	0.83	GA birth	-0.277	<0.001		AF_left	0.736	GA birth	-0.281	<0.001		AF_left	0.851	GA birth	-0.274	<0.001		AF_left	0.813	GA birth	-0.028	0.568		AF_left	0.379	GA birth	-0.063	0.281		AF_left	0.829	GA birth	-0.42	<0.001
AF_right	0.666	GA MRI	0.638	<0.001		AF_right	0.792	GA MRI	-0.553	<0.001		AF_right	0.786	GA MRI	-0.435	<0.001		AF_right	0.779	GA MRI	-0.582	<0.001		AF_right	0.731	GA MRI	0.788	<0.001		AF_right	0.632	GA MRI	-0.654	<0.001		AF_right	0.78	GA MRI	-0.301	<0.001
ATR_left	0.727					ATR_left	0.828					ATR_left	0.733					ATR_left	0.829					ATR_left	0.907					ATR_left	0.15					ATR_left	0.782
ATR_right	0.467					ATR_right	0.734					ATR_right	0.679					ATR_right	0.696					ATR_right	0.84					ATR_right	0.031					ATR_right	0.673
CC_genu	0.771					CC_genu	0.841					CC_genu	0.773					CC_genu	0.849					CC_genu	0.701					CC_genu	0.148					CC_genu	0.885
CC_splenium	0.524					CC_splenium	0.759					CC_splenium	0.654					CC_splenium	0.757					CC_splenium	0.74					CC_splenium	0.585					CC_splenium	0.658
CCG_left	0.559					CCG_left	0.789					CCG_left	0.723					CCG_left	0.778					CCG_left	0.738					CCG_left	0.569					CCG_left	0.708
CCG_right	0.524					CCG_right	0.801					CCG_right	0.609					CCG_right	0.758					CCG_right	0.414					CCG_right	0.627					CCG_right	0.689
CST_left	0.732					CST_left	0.804					CST_left	0.711					CST_left	0.81					CST_left	0.813					CST_left	0.49					CST_left	0.647
CST_right	0.74					CST_right	0.804					CST_right	0.643					CST_right	0.82					CST_right	0.788					CST_right	0.544					CST_right	0.609
IFOF_left	0.935					IFOF_left	0.938					IFOF_left	0.854					IFOF_left	0.951					IFOF_left	0.862					IFOF_left	0.879					IFOF_left	0.831
IFOF_right	0.928					IFOF_right	0.885					IFOF_right	0.781					IFOF_right	0.906					IFOF_right	0.775					IFOF_right	0.884					IFOF_right	0.726
ILF_left	0.888					ILF_left	0.831					ILF_left	0.7					ILF_left	0.865					ILF_left	0.593					ILF_left	0.765					ILF_left	0.66
ILF_right	0.873					ILF_right	0.819					ILF_right	0.705					ILF_right	0.85					ILF_right	0.615					ILF_right	0.825					ILF_right	0.654
UNC_left	0.9					UNC_left	0.892					UNC_left	0.829					UNC_left	0.905					UNC_left	0.923					UNC_left	0.678					UNC_left	0.847
UNC_right	0.902					UNC_right	0.903					UNC_right	0.836					UNC_right	0.913					UNC_right	0.889					UNC_right	0.725					UNC_right	0.858
Independent pathways model						Independent pathways model						Independent pathways model						Independent pathways model						Independent pathways model						Independent pathways model						Independent pathways model
	Factor loading		Regression coefficient	p-value			Factor loading		Regression coefficient	p-value			Factor loading		Regression coefficient	p-value			Factor loading		Regression coefficient	p-value			Factor loading		Regression coefficient	p-value			Factor loading		Regression coefficient	p-value			Factor loading		Regression coefficient	p-value
g-factor =~		tract~GA birth				g-factor =~		tract~GA birth				g-factor =~		tract~GA birth				g-factor =~		tract~GA birth				g-factor =~		tract~GA birth				g-factor =~		tract~GA birth				g-factor =~		tract~GA birth
AF_left	0.78	AF_left	0.17	0.002		AF_left	0.753	AF_left	-0.212	<0.001		AF_left	0.666	AF_left	-0.213	0.001		AF_left	0.775	AF_left	-0.203	<0.001		AF_left	0.796	AF_left	0.055	0.315		AF_left	0.458	AF_left	0.214	0.002		AF_left	0.754	AF_left	-0.28	<0.001
AF_right	0.606	AF_right	0.157	0.01		AF_right	0.706	AF_right	-0.232	<0.001		AF_right	0.702	AF_right	-0.237	<0.001		AF_right	0.7	AF_right	-0.211	<0.001		AF_right	0.684	AF_right	0.166	0.003		AF_right	0.578	AF_right	-0.162	0.01		AF_right	0.732	AF_right	-0.228	<0.001
ATR_left	0.743	ATR_left	0.019	0.753		ATR_left	0.833	ATR_left	-0.067	0.271		ATR_left	0.726	ATR_left	-0.09	0.168		ATR_left	0.839	ATR_left	-0.058	0.327		ATR_left	0.915	ATR_left	-0.026	0.614		ATR_left	0.162	ATR_left	0.045	0.518		ATR_left	0.766	ATR_left	-0.177	0.008
ATR_right	0.578	ATR_right	-0.171	0.009		ATR_right	0.81	ATR_right	0.071	0.26		ATR_right	0.703	ATR_right	-0.028	0.677		ATR_right	0.791	ATR_right	0.107	0.088		ATR_right	0.891	ATR_right	-0.165	0.003		ATR_right	0.061	ATR_right	0.087	0.214		ATR_right	0.731	ATR_right	-0.051	0.455
CC_genu	0.561	CC_genu	0.454	<0.001		CC_genu	0.603	CC_genu	-0.533	<0.001		CC_genu	0.602	CC_genu	-0.432	<0.001		CC_genu	0.598	CC_genu	-0.544	<0.001		CC_genu	0.717	CC_genu	-0.055	0.358		CC_genu	0.146	CC_genu	-0.001	0.988		CC_genu	0.661	CC_genu	-0.538	<0.001
CC_splenium	0.576	CC_splenium	-0.06	0.358		CC_splenium	0.821	CC_splenium	0.04	0.525		CC_splenium	0.713	CC_splenium	0.038	0.573		CC_splenium	0.811	CC_splenium	0.03	0.629		CC_splenium	0.775	CC_splenium	-0.12	0.043		CC_splenium	0.612	CC_splenium	0.076	0.247		CC_splenium	0.687	CC_splenium	-0.087	0.199
CCG_left	0.586	CCG_left	-0.009	0.885		CCG_left	0.801	CCG_left	-0.049	0.423		CCG_left	0.736	CCG_left	-0.05	0.446		CCG_left	0.791	CCG_left	-0.043	0.476		CCG_left	0.765	CCG_left	-0.09	0.129		CCG_left	0.545	CCG_left	-0.059	0.37		CCG_left	0.668	CCG_left	-0.199	0.003
CCG_right	0.343	CCG_right	0.377	<0.001		CCG_right	0.622	CCG_right	-0.397	<0.001		CCG_right	0.558	CCG_right	-0.104	0.118		CCG_right	0.543	CCG_right	-0.457	<0.001		CCG_right	0.359	CCG_right	0.169	0.01		CCG_right	0.541	CCG_right	-0.226	<0.001		CCG_right	0.552	CCG_right	-0.314	<0.001
CST_left	0.778	CST_left	-0.034	0.58		CST_left	0.816	CST_left	-0.054	0.38		CST_left	0.714	CST_left	-0.065	0.323		CST_left	0.821	CST_left	-0.051	0.39		CST_left	0.859	CST_left	-0.15	0.008		CST_left	0.425	CST_left	-0.196	0.002		CST_left	0.64	CST_left	-0.136	0.042
CST_right	0.757	CST_right	0.02	0.739		CST_right	0.77	CST_right	-0.133	0.027		CST_right	0.62	CST_right	-0.108	0.101		CST_right	0.782	CST_right	-0.137	0.019		CST_right	0.847	CST_right	-0.191	0.001		CST_right	0.478	CST_right	-0.184	0.004		CST_right	0.56	CST_right	-0.193	0.004
IFOF_left	0.89	IFOF_left	0.142	0.007		IFOF_left	0.8	IFOF_left	-0.324	<0.001		IFOF_left	0.719	IFOF_left	-0.36	<0.001		IFOF_left	0.822	IFOF_left	-0.301	<0.001		IFOF_left	0.885	IFOF_left	-0.081	0.136		IFOF_left	0.91	IFOF_left	0.041	0.486		IFOF_left	0.633	IFOF_left	-0.462	<0.001
IFOF_right	0.848	IFOF_right	0.206	<0.001		IFOF_right	0.764	IFOF_right	-0.286	<0.001		IFOF_right	0.689	IFOF_right	-0.244	<0.001		IFOF_right	0.78	IFOF_right	-0.292	<0.001		IFOF_right	0.788	IFOF_right	-0.056	0.337		IFOF_right	0.886	IFOF_right	-0.012	0.84		IFOF_right	0.573	IFOF_right	-0.361	<0.001
ILF_left	0.772	ILF_left	0.26	<0.001		ILF_left	0.677	ILF_left	-0.345	<0.001		ILF_left	0.572	ILF_left	-0.323	<0.001		ILF_left	0.71	ILF_left	-0.34	<0.001		ILF_left	0.612	ILF_left	-0.074	0.248		ILF_left	0.752	ILF_left	-0.04	0.518		ILF_left	0.471	ILF_left	-0.41	<0.001
ILF_right	0.761	ILF_right	0.26	<0.001		ILF_right	0.703	ILF_right	-0.272	<0.001		ILF_right	0.623	ILF_right	-0.212	0.001		ILF_right	0.725	ILF_right	-0.284	<0.001		ILF_right	0.619	ILF_right	-0.032	0.617		ILF_right	0.812	ILF_right	-0.032	0.601		ILF_right	0.523	ILF_right	-0.31	<0.001
UNC_left	0.784	UNC_left	0.289	<0.001		UNC_left	0.817	UNC_left	-0.223	<0.001		UNC_left	0.791	UNC_left	-0.164	0.01		UNC_left	0.812	UNC_left	-0.255	<0.001		UNC_left	0.897	UNC_left	0.098	0.044		UNC_left	0.635	UNC_left	-0.135	0.029		UNC_left	0.736	UNC_left	-0.333	<0.001
UNC_right	0.752	UNC_right	0.353	<0.001		UNC_right	0.811	UNC_right	-0.254	<0.001		UNC_right	0.8	UNC_right	-0.162	0.011		UNC_right	0.798	UNC_right	-0.292	<0.001		UNC_right	0.861	UNC_right	0.109	0.029		UNC_right	0.653	UNC_right	-0.193	0.001		UNC_right	0.736	UNC_right	-0.351	<0.001
		g-factor ~ GA MRI	0.704	<0.001				g-factor ~ GA MRI	-0.616	<0.001				g-factor ~ GA MRI	-0.48	<0.001				g-factor ~ GA MRI	-0.653	<0.001				g-factor ~ GA MRI	0.782	<0.001				g-factor ~ GA MRI	-0.665	<0.001				g-factor ~ GA MRI	-0.34	<0.001
CC genu = corpus callosum genu/forceps minor, CC splenium = corpus callosum splenium/forceps major, CST = corticospinal tract, IFOF = inferior fronto-occipital fasciculus, ILF = inferior longitudinal fasciculus, AF = arcuate fasciculus, UNC = uncinate fasciculus, CCG = cingulum cingulate gyrus, ATR = anterior thalamic radiation, FA = fractional anisotropy, MD = mean diffusivity, AD = axial diffus…

### Sheet: STable7
Supplementary Table 7. Associations between GA at birth and the multimodal g-factors in each tract. The β coefficients are in the units of standard deviations. Reported p-values are adjusted for the false discovery rate (FDR) usingthe Benjamini-Hochberg procedure.
	PC1							PC2
tract	coef	se	pval	r2	adj.r2	p.adj		coef	se	pval	r2	adj.r2	p.adj
AF_left	0.208979	0.0662331	0.00183025	0.0436721	0.0392852	0.00450523		-0.277971	0.0650593	2.88699e-05	0.0772677	0.073035	0.00011548
AF_right	0.271676	0.0651812	4.43196e-05	0.0738079	0.0695593	0.00012893		-0.0758627	0.0675334	0.26253	0.00575515	0.0011944	0.35004
ATR_left	-0.010361	0.0677249	0.878551	0.00010735	-0.00447931	0.906891		-0.0540973	0.0676294	0.424634	0.00292652	-0.00164721	0.522627
ATR_right	-0.157194	0.0668865	0.0196586	0.0247099	0.0202361	0.0349486		-0.145492	0.0670079	0.0309905	0.021168	0.0166779	0.0521945
CC_genu	0.563653	0.0559446	7.58626e-20	0.317705	0.314575	2.4276e-18		-0.340382	0.0636843	2.27562e-07	0.11586	0.111804	2.42733e-06
CC_splenium	0.435375	0.0609726	1.36883e-11	0.189552	0.185834	2.19013e-10		0.026504	0.0677048	0.695836	0.000702462	-0.00388147	0.767819
CCG_left	0.00292402	0.0677283	0.965603	8.54989e-06	-0.00457857	0.965603		-0.0886538	0.0674619	0.190183	0.00785949	0.00330839	0.27663
CCG_right	0.0950031	0.0674222	0.160237	0.00902559	0.00447984	0.244171		-0.0654335	0.0675834	0.334023	0.00428154	-0.000285978	0.42755
CST_left	0.0265441	0.0677047	0.695399	0.000704587	-0.00387934	0.767819		-0.18168	0.0666014	0.00689415	0.0330075	0.0285717	0.0129772
CST_right	0.0808615	0.0675068	0.232285	0.00653858	0.00198142	0.323179		-0.200661	0.066351	0.00279164	0.0402648	0.0358624	0.00638088
IFOF_left	0.289597	0.0648263	1.27211e-05	0.0838665	0.0796641	5.81537e-05		-0.331248	0.0639048	4.95933e-07	0.109725	0.105641	3.17397e-06
IFOF_right	0.273712	0.0651421	3.86272e-05	0.0749181	0.0706746	0.00012893		-0.198286	0.0663837	0.00314001	0.0393174	0.0349106	0.00669869
ILF_left	0.335558	0.0638016	3.44468e-07	0.112599	0.108528	2.75574e-06		-0.181853	0.0665992	0.00683998	0.0330705	0.028635	0.0129772
ILF_right	0.272905	0.0651576	4.07948e-05	0.0744772	0.0702317	0.00012893		-0.129599	0.0671574	0.054932	0.0167959	0.0122858	0.0878912
UNC_left	0.231135	0.0658946	0.000548931	0.0534234	0.0490813	0.00146381		-0.0143431	0.0677216	0.832465	0.000205725	-0.00438049	0.887962
UNC_right	0.2931	0.064754	9.86711e-06	0.0859074	0.0817143	5.26246e-05		-0.0267581	0.0677043	0.693066	0.000715998	-0.00386787	0.767819
CC genu = corpus callosum genu/forceps minor, CC splenium = corpus callosum splenium/forceps major, CST = corticospinal tract, IFOF = inferior fronto-occipital fasciculus, ILF = inferior longitudinal fasciculus, AF = arcuate fasciculus, UNC = uncinate fasciculus, CCG = cingulum cingulate gyrus, ATR = anterior thalamic radiation
